# Linking geography and mutation profiles across goat species

**DOI:** 10.64898/2026.07.09.737241

**Authors:** A. Bionda, P. Crepaldi, J. Prendergast, M. Naupane, M. Amills, B.J. Rosen, G. Tosser-Klopp, M. Milanesi, A. Talenti, The VarGoats Consortium

## Abstract

Recent studies have characterised the mutational profile across multiple mammalian species, highlighting substantial differences across lineages. However, none of these studies investigated whether mutation profiles and geography are significantly correlated. In this study, we present a multi-genome alignment spanning several *Capra* taxa, reconstruct the ancestral genome of *Capra hircus* and use it to characterize the mutational profiles across multiple *Capra* species by using the 1000 genomes VarGoats dataset. Results confirmed that the scale of differences among *Capra* species largely reflects their phylogenetic relationships, in particular with the Bezoar being genetically closer to domestic goats than to other wild species. Subsequently, we correlated the mutational profile and the geographical origin of the different individuals. In particular, ACG>ATG changes have the strongest correlation with longitude (r = –0.79, P-value = 3.02*10^-204^), while TCA>TGA are strongly correlated with latitude (r = −0.51, P-value = 4.30*10^-63^). We highlight how sequential dinucleotide mutations (SDMs) place cosmopolitan breeds closer to the sampling location, rather than the country of origin, showing how the recent relocation of cosmopolitan breeds to new continents is reshaping the genome of these animals. Finally, we used the mutational profile to predict the coordinate of origin of each animal in the dataset. In conclusion, we show the important role that geography had in shaping the genomes of domestic goats.
