## Supplementary Table S2 for "Linking geography and mutation profiles across goat species"

### Sheet: P_Values_R2_lm_Coordinates_3_1_
Change	BaseChange	Latitude P-value	Longitude P-value	Latitude:Longitude P-value	Adjusted R2	Longitude_r	Latitude_r	Longitude_Pvalue	Latitude_Pvalue	Longitude_FDR	Latitude_FDR
AAA>ACA	A>C	0.949	0.0713	0.488	0.0941	0.3083	-0.0303	3.31e-22	0.352	1.01e-21	0.382
AAA>AGA	A>G	0.298	0.00115	0.859	0.1625	0.3983	-0.1668	3.27e-37	2.57e-07	1.46e-36	4.16e-07
AAA>ATA	A>T	0.789	3.48e-07	2.33e-06	0.1114	-0.1298	0.2978	6.4e-05	9.21e-21	9.09e-05	2.58e-20
AAC>ACC	A>C	1.35e-11	0.0519	0.000105	0.1413	0.2794	-0.2846	2.3e-18	5.02e-19	5.92e-18	1.35e-18
AAC>AGC	A>G	0.538	5.14e-12	0.223	0.3836	0.6196	-0.164	4.55e-101	4.11e-07	6.37e-100	6.55e-07
AAC>ATC	A>T	0.0153	0.106	0.623	0.0876	0.2232	0.1466	4.13e-12	6.2e-06	7.94e-12	9.35e-06
AAG>ACG	A>C	0.00928	1.32e-15	0.0612	0.412	0.6395	-0.0908	1.41e-109	0.00527	2.13e-108	0.00688
AAG>AGG	A>G	1.41e-18	6.85e-23	1.99e-16	0.1249	0.2286	0.0484	1.21e-12	0.138	2.38e-12	0.157
AAG>ATG	A>T	4.56e-26	1.62e-09	4.41e-15	0.1797	-0.2553	0.2988	1.72e-15	6.62e-21	3.78e-15	1.88e-20
AAT>ACT	A>C	0.311	1.53e-13	0.0116	0.3338	0.5708	-0.1995	1.25e-82	6.45e-10	1.23e-81	1.15e-09
AAT>AGT	A>G	7.36e-05	3.77e-22	0.000323	0.4252	0.646	-0.1026	1.72e-112	0.00161	2.81e-111	0.00221
AAT>ATT	A>T	0.0338	0.00789	0.885	0.1006	-0.2901	-0.0711	9.71e-20	0.029	2.64e-19	0.0356
ACA>AAA	C>A	0.00432	0.277	0.023	0.0318	0.1614	-0.0935	6.29e-07	0.00408	9.86e-07	0.0054
ACA>AGA	C>G	0.000243	0.591	0.12	0.053	0.164	-0.1957	4.11e-07	1.36e-09	6.55e-07	2.38e-09
ACA>ATA	C>T	0.047	0.557	0.0786	0.0912	-0.3004	0.0946	4.06e-21	0.00365	1.19e-20	0.0049
ACC>AAC	C>A	6.31e-05	1.75e-08	0.000297	0.0839	-0.2667	0.0067	8.08e-17	0.838	1.93e-16	0.851
ACC>AGC	C>G	0.0178	0.334	0.646	0.056	0.1392	0.1628	1.79e-05	5e-07	2.63e-05	7.9e-07
ACC>ATC	C>T	0.00187	1.96e-07	0.000565	0.0689	-0.245	0.0529	2.36e-14	0.105	4.93e-14	0.121
ACG>AAG	C>A	4.07e-06	2.17e-25	1.18e-09	0.3204	-0.5408	0.1712	9.48e-73	1.24e-07	8.08e-72	2.04e-07
ACG>AGG	C>G	0.00283	2.5e-09	0.0118	0.1844	-0.4232	0.0464	2.84e-42	0.155	1.47e-41	0.175
ACG>ATG	C>T	4.38e-12	2.79e-07	3.74e-06	0.6532	-0.7945	0.2959	4.62e-206	1.63e-20	3.02e-204	4.49e-20
ACT>AAT	C>A	2.66e-07	0.698	0.00105	0.1708	-0.3763	0.2292	4.39e-33	1.04e-12	1.69e-32	2.07e-12
ACT>AGT	C>G	1.07e-23	5.53e-17	1.68e-15	0.1059	0.0394	0.1979	0.226	8.88e-10	0.252	1.57e-09
ACT>ATT	C>T	0.0606	6.99e-06	0.499	0.3144	-0.5417	-0.0271	4.91e-73	0.406	4.37e-72	0.435
CAA>CCA	A>C	0.0128	0.000145	0.906	0.1916	0.4115	0.0625	7.64e-40	0.0551	3.65e-39	0.0651
CAA>CGA	A>G	2.43e-19	7.09e-09	1.94e-09	0.1042	-0.0631	0.2685	0.0527	4.87e-17	0.0627	1.19e-16
CAA>CTA	A>T	0.0908	0.425	0.0727	0.1053	0.3241	-0.0774	1.67e-24	0.0174	5.37e-24	0.0218
CAC>CCC	A>C	1.3e-10	0.303	2.35e-12	0.4024	0.6101	-0.1425	3.13e-97	1.11e-05	4.09e-96	1.67e-05
CAC>CGC	A>G	0.945	0.496	0.825	0.0108	0.1176	-0.0169	0.000294	0.605	0.000412	0.637
CAC>CTC	A>T	0.0115	0.358	0.0277	0.1525	-0.3866	0.1223	5.7e-35	0.000167	2.33e-34	0.000235
CAG>CCG	A>C	0.269	2.07e-06	0.00822	0.4826	0.6684	0.0309	4.37e-123	0.344	9.52e-122	0.374
CAG>CGG	A>G	3.72e-05	0.00201	0.00357	0.0182	0.0104	0.1059	0.75	0.00113	0.774	0.00156
CAG>CTG	A>T	2.77e-15	8.81e-08	1.19e-12	0.1094	-0.2262	0.1568	2.07e-12	1.3e-06	4.02e-12	1.99e-06
CAT>CCT	A>C	0.00173	1.94e-11	0.907	0.5014	0.6915	-0.3066	4.46e-135	5.69e-22	1.09e-133	1.72e-21
CAT>CGT	A>G	1.97e-09	8.56e-15	4.88e-06	0.183	0.3882	0.0396	2.8e-35	0.225	1.17e-34	0.252
CAT>CTT	A>T	0.263	6.66e-14	0.00031	0.2752	0.4998	-0.24	9.41e-61	7.95e-14	5.95e-60	1.62e-13
CCA>CAA	C>A	0.428	3.23e-07	0.839	0.2998	-0.5483	0.0849	4.04e-75	0.00909	3.77e-74	0.0116
CCA>CGA	C>G	9.8e-07	0.0419	0.000467	0.0675	0.2058	-0.1687	1.77e-10	1.88e-07	3.21e-10	3.07e-07
CCA>CTA	C>T	0.000425	0.00135	0.087	0.3171	-0.4718	-0.1953	1.94e-53	1.48e-09	1.12e-52	2.56e-09
CCC>CAC	C>A	7.67e-05	0.073	7.95e-13	0.3447	-0.5362	-0.028	2.66e-71	0.39	2.09e-70	0.42
CCC>CGC	C>G	0.0924	0.236	0.00058	0.0837	0.2555	0.0399	1.62e-15	0.221	3.61e-15	0.249
CCC>CTC	C>T	6.48e-20	9.96e-06	0.000214	0.1711	-0.0119	-0.3892	0.716	1.85e-35	0.746	7.87e-35
CCG>CAG	C>A	5.41e-11	1.91e-06	0.0435	0.1782	-0.2725	-0.2525	1.6e-17	3.48e-15	4.07e-17	7.41e-15
CCG>CGG	C>G	1.65e-10	8.18e-14	1.7e-08	0.0963	-0.243	-0.039	3.83e-14	0.231	7.9e-14	0.256
CCG>CTG	C>T	0.000367	1.48e-28	0.00962	0.5851	-0.7616	0.1111	1.95e-179	0.000632	6.38e-178	0.000879
CCT>CAT	C>A	0.00155	0.0121	0.514	0.2005	-0.4169	0.258	5.93e-41	8.35e-16	2.9e-40	1.88e-15
CCT>CGT	C>G	2.41e-10	0.484	3.76e-05	0.2273	0.4307	-0.2647	6.97e-44	1.39e-16	3.69e-43	3.24e-16
CCT>CTT	C>T	7.57e-13	0.000994	0.0191	0.1297	-0.0486	-0.334	0.136	5.29e-26	0.155	1.76e-25
GAA>GCA	A>C	0.00283	0.391	0.00451	0.0702	0.2533	-0.0867	2.82e-15	0.00773	6.08e-15	0.00997
GAA>GGA	A>G	0.0328	0.204	0.00177	0.2496	0.4923	-0.0675	1.03e-58	0.0383	6.3e-58	0.0464
GAA>GTA	A>T	6.75e-30	1.36e-05	1.73e-22	0.4208	-0.5802	0.2806	5.93e-86	1.6e-18	6.11e-85	4.17e-18
GAC>GCC	A>C	0.00135	0.0357	0.00905	0.0132	0.0719	-0.0778	0.0273	0.0169	0.0336	0.0213
GAC>GGC	A>G	5.02e-14	2.91e-15	1.74e-06	0.193	0.3569	0.1354	1.06e-29	3.04e-05	3.72e-29	4.38e-05
GAC>GTC	A>T	0.0293	0.385	0.0648	0.0192	0.1315	-0.0664	5.12e-05	0.0414	7.32e-05	0.0498
GAG>GCG	A>C	3.94e-18	1.82e-19	5.1e-05	0.3546	0.5009	0.1886	4.83e-61	5.3e-09	3.15e-60	9.03e-09
GAG>GGG	A>G	2.91e-08	0.000632	0.483	0.1752	0.2606	0.2648	4.16e-16	1.34e-16	9.48e-16	3.16e-16
GAG>GTG	A>T	0.000473	0.00464	0.363	0.2197	-0.3782	-0.1894	2e-33	4.57e-09	7.82e-33	7.85e-09
GAT>GCT	A>C	4.48e-15	1.76e-07	0.00346	0.1775	0.2148	0.2993	2.67e-11	5.77e-21	4.93e-11	1.66e-20
GAT>GGT	A>G	5.83e-17	4.6e-25	9.94e-08	0.3551	0.538	0.0944	7.06e-72	0.00372	5.76e-71	0.00496
GAT>GTT	A>T	8.92e-12	3.07e-05	0.000157	0.0728	-0.0101	-0.2396	0.756	8.97e-14	0.776	1.81e-13
GCA>GAA	C>A	9.79e-06	7.33e-10	0.000262	0.1182	-0.3194	-0.0074	8.28e-24	0.821	2.58e-23	0.839
GCA>GGA	C>G	0.295	0.0668	0.154	0.0366	0.098	-0.1849	0.00258	1.07e-08	0.00351	1.81e-08
GCA>GTA	C>T	0.305	4.64e-12	0.757	0.4816	-0.6917	0.0861	3.51e-135	0.00815	9.81e-134	0.0104
GCC>GAC	C>A	2.11e-08	3.2e-05	0.25	0.4237	-0.5988	0.3835	7.99e-93	2.07e-34	9.21e-92	8.29e-34
GCC>GGC	C>G	0.58	0.561	0.435	0.0059	-0.0026	-0.0888	0.936	0.00635	0.941	0.00824
GCC>GTC	C>T	0.576	0.00132	0.118	0.2812	-0.5281	0.0659	7.8e-69	0.0431	5.66e-68	0.0515
GCG>GAG	C>A	8.87e-06	7.15e-21	5.64e-09	0.246	-0.467	0.1533	3e-52	2.26e-06	1.68e-51	3.44e-06
GCG>GGG	C>G	2.96e-31	3.32e-15	6.66e-14	0.171	0.0011	-0.3418	0.973	3.05e-27	0.973	1.03e-26
GCG>GTG	C>T	1.64e-11	6.03e-05	1.03e-07	0.6257	-0.7793	0.2608	3.26e-193	3.95e-16	1.28e-191	9.11e-16
GCT>GAT	C>A	0.0573	0.868	0.249	0.0221	0.1408	-0.0928	1.42e-05	0.00436	2.11e-05	0.00574
GCT>GGT	C>G	1.46e-06	0.0967	0.183	0.066	0.0106	-0.255	0.746	1.86e-15	0.773	4.05e-15
GCT>GTT	C>T	0.00167	0.79	4.74e-05	0.2477	-0.4854	0.0759	6.54e-57	0.0197	3.88e-56	0.0246
TAA>TCA	A>C	0.0486	2.62e-09	0.425	0.3741	0.5927	-0.2836	1.6e-90	6.75e-19	1.74e-89	1.79e-18
TAA>TGA	A>G	0.0891	1.55e-06	0.117	0.4249	0.6519	-0.1604	3.46e-115	7.38e-07	6.17e-114	1.15e-06
TAA>TTA	A>T	9.05e-11	5.07e-06	0.000157	0.066	0.0677	0.2032	0.0378	3.02e-10	0.046	5.43e-10
TAC>TCC	A>C	7.18e-19	0.0121	4e-07	0.2273	0.3529	-0.3605	4.79e-29	2.56e-30	1.65e-28	9.47e-30
TAC>TGC	A>G	0.274	1.19e-05	0.0267	0.4307	0.6535	-0.0965	6.26e-116	0.003	1.23e-114	0.00406
TAC>TTC	A>T	1.39e-21	5.42e-09	3.67e-05	0.1907	0.1354	0.3603	3.02e-05	2.76e-30	4.38e-05	1e-29
TAG>TCG	A>C	0.0122	4.08e-18	8.74e-06	0.3013	0.5294	-0.2067	3.03e-69	1.46e-10	2.29e-68	2.68e-10
TAG>TGG	A>G	5.88e-06	1.46e-06	0.24	0.2052	0.3925	0.1364	4.27e-36	2.62e-05	1.86e-35	3.84e-05
TAG>TTG	A>T	0.0714	0.0389	0.000399	0.0445	0.1581	0.0614	1.06e-06	0.0596	1.64e-06	0.07
TAT>TCT	A>C	0.116	1.89e-05	0.873	0.2625	0.5031	-0.2169	1.22e-61	1.66e-11	8.24e-61	3.09e-11
TAT>TGT	A>G	4.13e-05	8.23e-11	0.00031	0.1474	0.3671	-0.0235	1.88e-31	0.472	7.1e-31	0.503
TAT>TTT	A>T	4.6e-12	0.0155	1.65e-05	0.1331	-0.2701	0.2682	3.13e-17	5.35e-17	7.76e-17	1.3e-16
TCA>TAA	C>A	0.638	0.164	0.0217	0.1899	-0.4	-0.0744	1.54e-37	0.0224	7.04e-37	0.0278
TCA>TGA	C>G	8.92e-67	1.05e-20	2.95e-31	0.3992	0.3244	-0.5113	1.5e-24	6.14e-64	4.9e-24	4.3e-63
TCA>TTA	C>T	0.206	4.37e-06	0.111	0.3951	-0.6097	-0.0147	4.45e-97	0.651	5.45e-96	0.683
TCC>TAC	C>A	0.0172	0.0296	0.181	0.1957	-0.4366	0.173	3.57e-45	9e-08	1.94e-44	1.5e-07
TCC>TGC	C>G	9.15e-17	1.21e-10	1.65e-11	0.0732	0.0499	-0.1739	0.126	7.75e-08	0.145	1.3e-07
TCC>TTC	C>T	2.42e-17	0.000204	8.81e-10	0.1777	-0.3235	0.2721	2.09e-24	1.82e-17	6.59e-24	4.57e-17
TCG>TAG	C>A	0.000264	2.71e-08	0.00815	0.1402	-0.3589	-0.0058	4.72e-30	0.859	1.68e-29	0.867
TCG>TGG	C>G	0.000171	0.312	0.647	0.0551	-0.0197	-0.2295	0.545	9.85e-13	0.578	1.97e-12
TCG>TTG	C>T	0.000555	1.35e-25	0.421	0.6327	-0.7866	0.0554	3.18e-199	0.0893	1.56e-197	0.104
TCT>TAT	C>A	9.91e-10	0.224	0.504	0.2204	-0.3034	0.4193	1.55e-21	1.87e-41	4.6e-21	9.38e-41
TCT>TGT	C>G	1.93e-07	0.0411	0.0493	0.0634	0.0382	-0.2495	0.242	7.62e-15	0.266	1.61e-14
TCT>TTT	C>T	0.954	0.0173	0.31	0.1627	-0.4014	0.0331	7.94e-38	0.31	3.71e-37	0.339
